# Analysis of NIH K99/R00 Awards and the Career Progression of Awardees

**DOI:** 10.1101/2023.01.26.525751

**Authors:** Nicole C Woitowich, Sarah R Hengel, Christopher Solis, Tauras P Vilgalys, Joel Babdor, Daniel J Tyrrell

## Abstract

Many postdoctoral fellows and scholars who hope to secure tenure-track faculty positions in the United States apply to the National Institutes of Health (NIH) for a Pathway to Independence Award. This award has two phases (K99 and R00) and provides funding for up to five years. Using NIH data for the period 2006-2022, we report that ∼230 K99 awards were made every year, representing up to ∼$250 million annual investment. About 40% of K99 awardees were women and ∼89% of K99 awardees went on to receive an R00 award annually. Institutions with the most NIH funding produced the most recipients of K99 awards and recruited the most recipients of R00 awards. The time between a researcher starting an R00 award and receiving a major NIH award (such as an R01) ranged between 4.6 and 7.4 years, and was significantly longer for women, for those who remained at their home institution, and for those hired by an institution that was not one of the 25 institutions with the most NIH funding. Shockingly, there has yet to be a K99 awardee at a historically Black college or university. We go on to show how K99 awardees flow to faculty positions, and to identify various factors that influence the future success of individual researchers and, therefore, also influence the composition of biomedical faculty at universities in the US.
