## Supplementary material for "Analysis of NIH K99/R00 Awards and the Career Progression of Awardees": Fig 4 source data

### Sheet: Fig 4
	Women	Men	% Women
2006	24	30	44.4444
2007	47	89	34.5588
2008	60	106	36.1446
2009	81	127	38.9423
2010	85	111	43.3673
2011	72	106	40.4494
2012	68	138	33.0097
2013	83	132	38.6047
2014	95	151	38.6179
2015	77	123	38.5
2016	94	127	42.5339
2017	98	144	40.4959
2018	101	145	41.0569
2019	116	126	47.9339
2020	124	183	40.3909
2021	170	191	47.0914
