## Supplementary material for "Analysis of NIH K99/R00 Awards and the Career Progression of Awardees": Fig 5 source data

### Sheet: Fig 5A
	K99 Recipients
Top funded private	28
Top funded public	17
Lower funded private	35
Lower funded public	20

### Sheet: Fig 5B
	K99 Institutions
Top funded private	15
Top funded public	9
Lower funded private	134
Lower funded public	92

### Sheet: Fig 5C
	Top funded private	Top funded public	Lower funded private	Lower funded public	HBCU
2006	46.1538	7.69231	30.7692	15.3846
2007	30.5085	16.9492	28.8136	23.7288
2008	28.0822	15.0685	31.5068	25.3425
2009	28.6624	19.7452	29.2994	22.293
2010	19.8864	17.0455	40.9091	22.1591
2011	25.4237	19.774	35.0282	19.774
2012	25.4438	19.5266	37.2781	17.7515
2013	38.587	15.7609	29.8913	15.7609
2014	28.0612	14.7959	40.3061	16.8367
2015	23.0047	19.2488	37.5587	20.1878
2016	31.0345	14.9425	32.1839	21.8391
2017	26.5625	17.7083	35.9375	19.7917
2018	27.3585	13.6792	33.9623	25
2019	28.5714	20.4082	31.1224	19.898
2020	27.8302	17.9245	32.5472	21.6981
2021	24.4444	17.3333	39.1111	19.1111

### Sheet: Fig 5D
	R00 Recipients
Top funded private	19
Top funded public	13
Lower funded private	29
Lower funded public	39

### Sheet: Fig 5E
	R00 Institutions
Top funded private	15
Top funded public	9
Lower funded private	177
Lower funded public	150

### Sheet: Fig 5F
	Top funded private	Top funded public	Lower funded private	Lower funded public	HBCU
2006	10	20	30	40	0
2007	31.8182	13.6364	31.8182	22.7273	0
2008	22.807	10.5263	21.9298	44.7368	0
2009	19.2308	14.7436	27.5641	38.4615	0
2010	17.4699	19.8795	28.3133	33.7349	0.60241
2011	16.1491	13.0435	26.7081	44.0994	0
2012	16.8539	14.6067	36.5169	32.0225	0
2013	21.7877	15.0838	27.933	35.1955	0
2014	20	10.8571	29.7143	39.4286	0
2015	14.6465	12.1212	31.8182	41.4141	0
2016	20.7547	13.8365	28.3019	37.1069	0
2017	22.5	16.25	28.75	32.5	0
2018	22.5	8.75	29.375	39.375	0
2019	15.9574	14.3617	30.3191	39.3617	0
2020	17.2897	12.1495	24.2991	46.2617	0
2021	19.2308	10.989	32.967	36.2637	0.549451
2022	23.5521	8.10811	31.6602	36.6795	0
