## Supplementary material for "Analysis of NIH K99/R00 Awards and the Career Progression of Awardees": Fig 7-supplementary figure 2 source data

### Sheet: Fig 7-supplementary figure 2
	Stanford			UCSF			Howard			Harvard_cat			Yale_cat			UMich_cat			Pitt_cat			JHU_cat			UWisc_cat			WUSTL_cat			UW_cat			UNC_cat			Duke_cat			Emory_cat			UCSD_cat			UCLA_cat			UC-Berkeley_cat
Prestigious_Private	44.357		Prestigious_Private	23.9336		Prestigious_Private	8.06452		Prestigious_Private	44.5629		Prestigious_Private	42.2609		Prestigious_Private	19.5181		Prestigious_Private	14.4265		Prestigious_Private	44.5826		Prestigious_Private	19.7822		Prestigious_Private	29.7872		Prestigious_Private	18.1486		Prestigious_Private	19.9831		Prestigious_Private	40.2821		Prestigious_Private	21.4626		Prestigious_Private	26.4331		Prestigious_Private	30.6122		Prestigious_Private	34.6749
Prestigious_Public	16.7979		Prestigious_Public	42.0616		Prestigious_Public	7.09677		Prestigious_Public	9.38166		Prestigious_Public	11.4783		Prestigious_Public	31.8072		Prestigious_Public	30.8244		Prestigious_Public	9.8579		Prestigious_Public	33.2123		Prestigious_Public	19.1489		Prestigious_Public	39.0987		Prestigious_Public	27.3187		Prestigious_Public	20.3762		Prestigious_Public	14.6264		Prestigious_Public	27.707		Prestigious_Public	30.4665		Prestigious_Public	30.6502
Non-prestigious_Private	10.4987		Non-prestigious_Private	10.4265		Non-prestigious_Private	13.2258		Non-prestigious_Private	14.4989		Non-prestigious_Private	11.4783		Non-prestigious_Private	8.6747		Non-prestigious_Private	8.06452		Non-prestigious_Private	10.302		Non-prestigious_Private	7.98548		Non-prestigious_Private	20.5674		Non-prestigious_Private	8.40438		Non-prestigious_Private	8.4317		Non-prestigious_Private	8.46395		Non-prestigious_Private	18.601		Non-prestigious_Private	8.59873		Non-prestigious_Private	8.30904		Non-prestigious_Private	5.57276
Non-prestigious_Public	13.1234		Non-prestigious_Public	13.2701		Non-prestigious_Public	31.9355		Non-prestigious_Public	13.2196		Non-prestigious_Public	17.2174		Non-prestigious_Public	26.8675		Non-prestigious_Public	25.1792		Non-prestigious_Public	20.7815		Non-prestigious_Public	31.3975		Non-prestigious_Public	21.0402		Non-prestigious_Public	21.6809		Non-prestigious_Public	30.6914		Non-prestigious_Public	21.7868		Non-prestigious_Public	27.186		Non-prestigious_Public	21.0191		Non-prestigious_Public	16.1808		Non-prestigious_Public	13.9319
HBCU	0		HBCU	0.236967		HBCU	21.2903		HBCU	0.10661		HBCU	0		HBCU	0		HBCU	0.0896057		HBCU	0.0888099		HBCU	0		HBCU	0		HBCU	0		HBCU	0		HBCU	0		HBCU	0.476948		HBCU	0.159236		HBCU	0.145773		HBCU	0
Foreign	15.2231		Foreign	10.0711		Foreign	18.3871		Foreign	18.2303		Foreign	17.5652		Foreign	13.1325		Foreign	21.4158		Foreign	14.3872		Foreign	7.6225		Foreign	9.45626		Foreign	12.6675		Foreign	13.575		Foreign	9.09091		Foreign	17.6471		Foreign	16.0828		Foreign	14.2857		Foreign	15.1703
